# DNA methylation patterns in breast cancer, paired benign tissue from ipsilateral and contralateral breast, and healthy controls

**DOI:** 10.1101/2025.01.21.634106

**Authors:** Saya R. Dennis, Takahiro Tsukioki, Gannon Cottone, Wanding Zhou, Patricia A. Ganz, Mary E. Sehl, Yuan Luo, Seema A. Khan, Susan Clare

**Affiliations:** Department of Preventive Medicine, Feinberg School of Medicine, Northwestern University, Chicago, IL 60611, USA; Department of Breast and Thyroid Surgery, Okayama University Hospital, Okayama, Japan; Department of Surgery, Feinberg School of Medicine, Northwestern University, Chicago, IL 60611, USA; Center for Computational and Genomic Medicine, The Children’s Hospital of Philadelphia, PA 19104, USA; Department of Pathology and Laboratory Medicine, University of Pennsylvania, Philadelphia, PA 19104, USA; Division of Hematology-Oncology, Department of Medicine, UCLA David Geffen School of Medicine, Los Angeles, CA, United States; Department of Health Policy and Management, Fielding School of Public Health, University of California, Los Angeles, Los Angeles, CA, United States; Department of Computational Medicine, UCLA David Geffen School of Medicine, Los Angeles, CA, United States

**Keywords:** DNA methylation, Breast cancer, Tumor-adjacent normal tissue, Epigenetic profiling, Illumina Methylation EPIC BeadChip, Differential methylation analysis, Hormone-receptor signaling

## Abstract

**Background:** Epigenetic changes, particularly DNA methylation, are crucial to breast cancer development. Tumor-adjacent normal (AN) tissue frequently serves as a reference for characterizing genomic alterations but is reported to share some characteristics with tumors. However, it is unclear whether AN’s epigenetic profiles reflect a predisposition to cancer or a response to the presence of the tumor. We address this gap by systematically comparing methylation profiles of tumor, AN, and matched-benign tissues from both breasts, as well as to healthy donated breast tissue.

**Methods:** We studied four different sample categories from 69 cancer cases: tumor (TU), AN, ipsilateral opposite quadrant (OQ), and contralateral unaffected breast (CUB); and healthy donated breast (HDB) tissue from 182 cancer-unaffected donors. These constitute a “tumor proximity axis” (TPxA): HDB→CUB→OQ→AN→TU. Methylation profiles were assayed using Illumina’s Infinium Methylation EPICv1.0 BeadChip. Differential methylation (DM) analysis was conducted, and the significantly DM CpGs were analyzed for enrichment of transcription factor binding sites (TFBS) and other features.

**Results:** Following data processing and quality control, there were 69 TU, 60 AN, 67 OQ, 68 CUB, and 182 HDB samples for analysis. DM analysis showed distinct methylation profiles of TU relative to benign tissues, whereas case-benign tissues were similar to each other but distinct from HDB. Hypomethylated sites in case-benign versus HDB were enriched for TF binding sites of TP63, GATA3, ESR1, PR, AR, NR3C1, and GREB1. TU hypermethylation events were enriched for Polycomb-repressive complex 2 (PRC2) binding, including EZH2, SUZ12, and JARID2, with hypermethylation enrichment for PRC2-related binding motifs in both ER+ and ER- tumors. TU methylation profiles were otherwise highly distinct by ER status: TFBS enrichment of hypomethylation events for hormone receptor-related pathways in ER+ tumors and for hematopoiesis/immune-related pathways in ER- tumors. We found no differential methylation between benign tissues from patients with ER+ vs. ER- tumors.

**Conclusions:** DNA methylation profiles differ profoundly at two points: tumor to case-benign and case-benign to HDB, with clear distinction between ER+ and ER- tumors. Case-benign tissues are not epigenetically “normal”, are similar across both breasts, and do not differ by ER status of paired tumors.
