## Supplementary Table for "DNA methylation patterns in breast cancer, paired benign tissue from ipsilateral and contralateral breast, and healthy controls"

### Sheet: S1
Comparison	Trend	Database Category	Hit	Fold enrichment	Adjusted p-value	nQ	nD	Overlap
CUB vs HDB	Hyper	chromHMM	7_Enh	1.73	5.15e-30	1041	40413	145
		Genes (28 hits; truncated)	TMEM273	7.22	8.09e-07	1041	33	5
			CD36	6.12	6.1e-06	1041	65	5
			CCL23	7.83	0.000126	1041	14	3
			PRR29	6.7	0.000583	1041	27	3
			GPX3	6.43	0.000844	1041	32	3
			ICAM2	6.16	0.00118	1041	38	3
			FABP4	8.12	0.00276	1041	8	2
			USP24	5.62	0.00276	1041	54	3
			PRRX1	5.53	0.0031	1041	57	3
			TBC1D30	5.1	0.00619	1041	76	3
			TNIP1	4.8	0.00914	1041	93	3
			HTR3A	6.38	0.014	1041	22	2
			SLC8A1	4.52	0.014	1041	112	3
			RFTN1	4.51	0.014	1041	113	3
			ITPKB	4.51	0.014	1041	113	3
			M1AP	4.51	0.014	1041	113	3
			ANKRD22	5.95	0.0203	1041	29	2
			GJA5	5.89	0.0212	1041	30	2
			SEMA3E	5.84	0.0221	1041	31	2
			TESPA1	5.57	0.0293	1041	37	2
		HMconsensus	H2BK20ac	1.22	0.0228	1041	7989	22
		TFBSconsensus (29 hits; truncated)	LYL1	2.37	6.28e-31	1041	15820	91
			LMO2	2.74	9.65e-17	1041	5050	39
			MEIS1	2.47	9.23e-13	1041	5431	35
			ZBTB16	1.84	1.02e-12	1041	13553	56
			FUS	1.79	2.87e-11	1041	13029	52
			PBX1	1.58	3.2e-11	1041	18659	64
			PPARG	2.16	3.4e-10	1041	6529	34
			ETV6	1.73	1.35e-09	1041	11919	46
			RXRG	2.09	5.42e-08	1041	5610	28
			JMJD1C	1.79	7.77e-08	1041	8631	35
			PRDM6	1.94	1.19e-06	1041	5754	26
			STAT5	1.4	4.93e-06	1041	13265	41
			NCOR2	1.8	1.12e-05	1041	6088	25
			RUNX1T1	1.89	1.16e-05	1041	5277	23
			GATA1	1.81	8.06e-05	1041	5076	21
			MEF2B	1.68	0.000111	1041	6099	23
			LDB1	1.49	0.000111	1041	8458	28
			TAL1	1.73	0.000151	1041	5350	21
			TCF4	1.26	0.00142	1041	9897	28
			ZNF318	1.43	0.0016	1041	6889	22
	Hypo	chromHMM	7_Enh	1.2	1.16e-47	48824	40413	4644
			3_TxFlnk	1.81	1.16e-47	48824	1266	218
			6_EnhG	1.37	5.41e-47	48824	2535	338
		Genes (691 hits; truncated)	HOXA3	3.59	2.9e-73	48824	314	131
			GNAS	3.21	9.68e-38	48824	222	79
			HOXA6	3.66	5.36e-35	48824	144	62
			HOXD3	3.22	4.67e-30	48824	176	63
			HOXD4	4.46	1.33e-29	48824	74	42
			HOXA5	3.55	1.48e-27	48824	124	51
			MEST	3.8	6.39e-26	48824	97	44
			HOXA4	3.96	2.08e-23	48824	79	38
			HOXA7	2.9	1.16e-19	48824	156	48
			PEG10	3.26	9.87e-19	48824	107	39
			SLC35A2	3.84	1.26e-17	48824	65	30
			PEG3	4.01	1.22e-16	48824	55	27
			SGCE	2.96	2.36e-16	48824	123	39
			PQBP1	3.96	9.66e-16	48824	54	26
			STRA6	3.51	9.66e-16	48824	74	30
			SYT8	3.43	1.03e-14	48824	74	29
			FAM50A	3.95	2.01e-14	48824	50	24
			ZIM2	3.41	4.25e-14	48824	72	28
			ANO1	2.55	6.96e-14	48824	158	41
			KRT5	5.74	9.54e-14	48824	21	16
		HMconsensus	H3R26Cit	1.7	inf	48824	11303	1793
		TFBSconsensus	TP63	2.59	2.48e-292	48824	5424	1412
			ZNF217	1.7	2.48e-292	48824	12107	1920
			AHR	1.94	2.48e-292	48824	7430	1365
			TP73	2.15	2.48e-292	48824	5066	1049
			TLE3	1.64	5.6e-266	48824	9674	1488
			GREB1	1.84	1.76e-214	48824	5640	983
			GRHL2	1.64	1.3e-181	48824	6497	1007
			FOSL2	1.59	3.19e-130	48824	5023	758
			ESR1	1.57	3.35e-128	48824	5089	760
			PR	1.53	5.04e-118	48824	5014	731
			AR	1.51	1.02e-115	48824	5047	729
			GATA3	1.45	5.82e-110	48824	5370	746
			TEAD1	1.34	9.75e-100	48824	5919	771
			NR3C1	1.36	6.09e-89	48824	5035	666
			HES2	1.18	1e-66	48824	5406	640

### Sheet: S2
Comparison	Trend	Database Category	Hit	Fold enrichment	Adjusted p-value	nQ	nD	Overlap
AN vs OQ	Hyper	chromHMM	9_Het	2.67	0.00258	167	5937	7
		Genes (162 hits; truncated)	PHACTR1	6.1	0.0106	167	155	2
			EIF2S3B	9.54	0.0106	167	8	1
			TEX13C	9.03	0.0106	167	11	1
			LCE3A	8.89	0.0109	167	12	1
			LCE3B	8.89	0.0109	167	12	1
			FABP12	8.54	0.0116	167	15	1
			CLCA4	8.44	0.0116	167	16	1
			ADGRG4	8.35	0.0117	167	17	1
			HSPA5	8.26	0.0121	167	18	1
			GIMAP7	8.1	0.0126	167	20	1
			PATL1	8.03	0.0126	167	21	1
			TUBA3C	7.96	0.0126	167	22	1
			CCL22	7.89	0.0126	167	23	1
			DESI2	7.89	0.0126	167	23	1
			FAM3A	7.83	0.0126	167	24	1
			AIM2	7.76	0.0127	167	25	1
			CX3CL1	7.71	0.0127	167	26	1
			RFLNB	7.65	0.0131	167	27	1
			NSMCE4A	7.59	0.0134	167	28	1
			GNG8	7.54	0.0135	167	29	1
		HMconsensus	H1.0	1.84	0.00022	167	31669	20
			H3K9me3	2.08	0.0262	167	10166	8
			H4K20me3	1.56	0.0266	167	22168	12
			H3K36me2	1.62	0.036	167	17645	10
		TFBSconsensus	CDCA2	1.87	3.03e-11	167	126007	64
			CNOT3	1.36	0.00188	167	81159	35
	Hypo	CGI	Island	4.34	3.33e-33	78	159955	64
		chromHMM	1_TssA	3.96	4.01e-29	78	144374	59
			10_TssBiv	2.62	0.0374	78	7576	4
		Genes (120 hits; truncated)	C17orf64	9.08	0.0013	78	44	2
			USP32	8.37	0.0017	78	71	2
			RTL6	9.55	0.0076	78	16	1
			PGRMC1	9.37	0.0076	78	18	1
			SMKR1	9.37	0.0076	78	18	1
			PROK2	9.14	0.0076	78	21	1
			ESD	8.93	0.0076	78	24	1
			MAP9	8.93	0.0076	78	24	1
			MOCS2	8.93	0.0076	78	24	1
			CES1	8.93	0.0076	78	24	1
			GDF11	8.81	0.0076	78	26	1
			MELK	8.81	0.0076	78	26	1
			BDH2	8.7	0.0076	78	28	1
			BTF3L4	8.6	0.0076	78	30	1
			CENPE	8.55	0.0076	78	31	1
			GUCA2B	8.5	0.0076	78	32	1
			TMEM235	8.5	0.0076	78	32	1
			FRG2	8.5	0.0076	78	32	1
			KLF5	8.46	0.0076	78	33	1
			CES5A	8.46	0.0076	78	33	1
		HMconsensus	H3K18cr	3.42	4.62e-12	78	28780	21
			H3K4me3B	1.86	0.000548	78	66001	18
			H3K23ac	2.99	0.00101	78	10594	7
		TFBSconsensus (142 hits; truncated)	NCAPH2	4.57	3.13e-36	78	75078	54
			CNOT3	4.11	1.2e-29	78	81159	50
			ARID2	3.77	1.03e-24	78	82714	46
			RAG2	3.32	3.84e-20	78	125605	49
			CBX8	3.35	7.9e-20	78	97570	44
			FAM208A	3.44	1.82e-18	78	63593	36
			INTS11	3.3	2.58e-17	78	69300	36
			EGR3	3.04	3.02e-16	78	103016	41
			ZNF202	3.68	3.93e-16	78	32561	26
			ZBTB14	3.67	4.28e-16	78	32822	26
			UHRF2	3.24	1.78e-14	78	50990	29
			ASXL1	3.05	9.22e-14	78	64101	31
			KDM4C	3	3.75e-13	78	62623	30
			TAF3	2.9	2.06e-12	78	67011	30
			LMO1	2.83	4.84e-11	78	59878	27
			CCNT2	2.75	7.74e-11	78	66502	28
			MAPK1	2.85	3.63e-10	78	50360	24
			HCFC1R1	2.3	5.72e-10	78	152255	40
			TRIM25	3.21	1.21e-09	78	27139	18
			HMGN3	2.58	1.46e-09	78	70292	27

### Sheet: S3
Comparison	Trend	Database Category	Hit	Fold enrichment	Adjusted p-value	nQ	nD	Overlap
TU vs AN	Hyper	chromHMM	13_ReprPC	2.22	1.87e-273	42710	39217	6851
			7_Enh	1.65	1.87e-273	42710	40413	5255
			10_TssBiv	2.11	1.87e-273	42710	7576	1361
			11_BivFlnk	1.96	1.87e-273	42710	8990	1479
			12_EnhBiv	2.34	1.87e-273	42710	5306	1085
			2_TssAFlnk	1.09	1.87e-273	42710	32436	3109
			6_EnhG	1.36	3.11e-41	42710	2535	296
		Genes (1398 hits; truncated)	HOXA3	3.75	4.01e-78	42710	314	129
			ZIC1	4.24	1.07e-55	42710	162	80
			ZIC4	4.29	5.56e-48	42710	135	68
			PCDHGA3	2.8	2.21e-47	42710	437	116
			PCDHGA2	2.76	1.24e-46	42710	452	117
			PCDHGB1	2.82	2.97e-46	42710	418	112
			PCDHGA1	2.69	1.88e-45	42710	472	118
			PCDHGA5	2.91	6.16e-45	42710	371	104
			PCDHGB2	2.84	1e-43	42710	389	105
			PCDHGA4	2.81	1.77e-43	42710	399	106
			PCDHGB3	2.92	1.47e-42	42710	348	98
			PCDHGA6	2.9	1.62e-40	42710	337	94
			OTX2	4.77	4.31e-38	42710	82	48
			WT1	4.27	2.24e-37	42710	106	53
			PAX6	3.63	3.75e-37	42710	164	64
			PCDHGA7	2.78	6.26e-32	42710	301	79
			PAX3	4.15	1.51e-30	42710	94	45
			HOXD10	3.68	5.85e-30	42710	128	51
			HOXD8	4.15	7.5e-30	42710	92	44
			PCDHGA8	2.64	7.73e-26	42710	283	69
		HMconsensus	H3K27me3	2.46	4.18e-145	42710	10117	2167
			H2AK119	1.67	4.18e-145	42710	17128	2346
			H3K9me3	1.32	4.18e-145	42710	10166	1147
			H3K23me2	1.09	1.3e-102	42710	11379	1119
			H3K27me3B	1.48	1.22e-41	42710	2083	262
		TFBSconsensus	CDCA2	1.14	6.76e-280	42710	126007	11222
			JARID2	2.73	6.76e-280	42710	5741	1435
			TCF21	1.72	6.76e-280	42710	12325	1754
			EZH2	2.34	6.76e-280	42710	5003	1022
			SUZ12	2.16	6.76e-280	42710	5307	985
			ATF7IP	1.19	4.53e-265	42710	24865	2556
			NEUROG2	1.77	1.31e-173	42710	5653	839
			SP140	1.37	7.74e-117	42710	7377	863
			ZFP57	1.29	8.8e-108	42710	7956	885
			PCGF2	1.2	7.58e-74	42710	6456	682
			TEAD1	1.17	5.02e-64	42710	5919	615
	Hypo	chromHMM	15_Quies	1.85	inf	63870	339779	43381
		Genes (819 hits; truncated)	PTPRN2	2.83	4.5e-217	63870	1501	541
			CDH4	4.38	2.08e-174	63870	409	255
			DLGAP2	2.86	4.1e-164	63870	1107	404
			RIMBP2	4.56	8.21e-131	63870	282	184
			CELF2	4.71	5.64e-127	63870	256	173
			OPCML	3.84	8.33e-69	63870	222	118
			SDK1	2.82	3.57e-59	63870	421	151
			NTM	3.15	4.23e-56	63870	297	123
			RBFOX1	3.18	1.84e-51	63870	268	112
			ADGRD1	3.21	2.21e-47	63870	241	102
			GRID1	3.59	7.84e-45	63870	172	84
			TMEM132D	3.73	4.48e-43	63870	150	77
			FMN2	4.18	2.49e-41	63870	110	65
			DPP6	2.93	7.85e-37	63870	239	90
			ZNF536	3.55	8.27e-37	63870	145	70
			PRDM16	1.95	5.34e-36	63870	683	160
			TENM2	2.9	1.75e-33	63870	223	83
			CREB5	3.24	1.01e-30	63870	154	66
			MYT1L	2.68	1.14e-30	63870	252	85
			CACNA1E	3.56	2.23e-30	63870	120	58
		HMconsensus	H3R26Cit	2.09	inf	63870	11303	2794
		TFBSconsensus	TLE3	2.65	8.36e-293	63870	9674	3134
			AHR	2.23	8.36e-293	63870	7430	1984
			ZNF217	1.85	8.36e-293	63870	12107	2637
			AR	2.19	8.36e-293	63870	5047	1327
			FOXA1	2.18	8.36e-293	63870	5066	1329
			GREB1	1.92	8.36e-293	63870	5640	1292
			HOXB13	1.78	6.21e-285	63870	6738	1426
			ESR1	1.88	1.8e-250	63870	5089	1142
			GATA3	1.77	5.49e-227	63870	5370	1137
			EBNA3C	1.38	9.59e-178	63870	7974	1352
			GRHL2	1.32	1.49e-130	63870	6497	1067
			PIAS1	1.39	6.29e-129	63870	5660	967
			PR	1.43	3.14e-123	63870	5014	878
			HES2	1.33	2.87e-112	63870	5406	897
			FOSL2	1.37	7.11e-112	63870	5023	852
			FOXA2	1.19	3.04e-92	63870	5890	898
			NR3C1	1.09	1.36e-64	63870	5035	726

### Sheet: S4
Comparison	Trend	Database Category	Hit	Fold enrichment	Adjusted p-value	nQ	nD	Overlap
ER+ vs ER- in TU	Hyper	chromHMM	7_Enh	1.29	7.37e-13	40717	40413	4112
			3_TxFlnk	1.1	7.37e-13	40717	1266	121
		Genes (680 hits; truncated)	FBXL7	4.31	2.77e-32	40717	95	47
			GRIK3	4.28	4.65e-30	40717	90	44
			MYO18B	4.23	1.05e-24	40717	77	37
			IGSF21	3.28	2.93e-21	40717	136	44
			GRIK4	2.74	5.26e-18	40717	194	48
			MEIS3	4.61	2.57e-17	40717	44	24
			FOXC1	4.01	9.94e-17	40717	61	27
			ADARB2	1.87	3.6e-16	40717	505	77
			DAB1	2.46	4.14e-16	40717	234	50
			ZNF516	3.15	1.83e-15	40717	112	34
			C11orf21	4.12	2.46e-15	40717	52	24
			RIPOR2	2.85	2.88e-14	40717	137	36
			NFIX	2.84	9.16e-14	40717	134	35
			ITPKB	3	1.23e-13	40717	113	32
			MPPED1	3.34	2.88e-13	40717	81	27
			CHST8	3.08	3.13e-13	40717	102	30
			TSPAN32	3.74	4.99e-13	40717	58	23
			MAB21L1	4.34	7.95e-13	40717	38	19
			HOXD3	2.48	2.48e-12	40717	176	38
			PREX1	2.73	2.67e-12	40717	134	33
		TFBSconsensus (24 hits; truncated)	LYL1	2.02	4.30e-322	40717	15820	2526
			EBNA3C	2.55	4.30e-322	40717	7974	1738
			ETV6	2.15	4.30e-322	40717	11919	2065
			LMO2	2.88	4.30e-322	40717	5050	1314
			RUNX1T1	2.67	4.30e-322	40717	5277	1235
			HMG20A	2.14	4.30e-322	40717	7719	1350
			PBX1	1.49	4.30e-322	40717	18659	2200
			ZNF597	1.53	4.30e-322	40717	16469	1998
			MEIS1	2.27	4.32e-314	40717	5431	1024
			SND1	1.25	1.08e-297	40717	26109	2647
			TLX1	1.16	1.25e-223	40717	23210	2243
			SPIB	1.64	3.53e-198	40717	8220	1080
			ZBTB16	1.34	2.98e-189	40717	13553	1471
			NCOR2	1.74	2.14e-171	40717	6088	849
			NFKB2	1.49	2.21e-163	40717	8783	1051
			TERF1	1.24	5.05e-154	40717	13162	1352
			TBX21	1.31	1.43e-149	40717	11194	1199
			BACH2	1.69	8.93e-144	40717	5517	747
			RELB	1.08	1e-142	40717	17404	1611
			JMJD1C	1.4	6.2e-139	40717	8631	983
	Hypo	chromHMM	7_Enh	1.4	1.51e-18	32703	40413	3560
			6_EnhG	1.07	1.51e-18	32703	2535	192
		Genes (567 hits; truncated)	APBA2	3.98	3.64e-30	32703	123	47
			SLC9A9	4.5	4.38e-29	32703	83	39
			CREB5	3.4	1.79e-23	32703	154	45
			DOCK2	3.58	8.59e-22	32703	122	39
			SMIM40	3.01	8.17e-20	32703	188	45
			KCNJ16	4.94	1.49e-19	32703	44	24
			HOXA3	2.5	2.36e-19	32703	314	57
			SMIM40	2.84	3.29e-19	32703	215	47
			DAXX	2.82	4.53e-19	32703	217	47
			ZBTB22	2.66	2.02e-17	32703	237	47
			LZTS1	3.89	2.06e-15	32703	68	25
			PCBP3	2.77	2.86e-15	32703	185	39
			ATP10B	4.27	3.14e-15	32703	51	22
			LTBR	4.03	7.56e-15	32703	59	23
			GASK1B	5.3	9.37e-15	32703	28	17
			TAPBP	2.14	1.04e-14	32703	373	55
			ETS1	3.32	1.07e-14	32703	103	29
			ALK	3.04	2.18e-14	32703	131	32
			RARA	3.12	6.15e-14	32703	118	30
			RYR2	3.16	1.12e-13	32703	112	29
		HMconsensus	H3R26Cit	3.52	inf	32703	11303	3281
		TFBSconsensus (40 hits; truncated)	TLE3	4.09	5.36e-306	32703	9674	3626
			AHR	3.38	5.36e-306	32703	7430	2069
			ZNF217	2.87	5.36e-306	32703	12107	2559
			AR	3.67	5.36e-306	32703	5047	1632
			GATA3	3.43	5.36e-306	32703	5370	1545
			NKX3-1	1.9	5.36e-306	32703	30641	3631
			ESR1	3.41	5.36e-306	32703	5089	1456
			FOXA1	3.35	5.36e-306	32703	5066	1406
			HOXB13	3.01	5.36e-306	32703	6738	1567
			GREB1	3.04	5.36e-306	32703	5640	1341
			PIAS1	2.76	5.36e-306	32703	5660	1157
			PR	2.69	5.36e-306	32703	5014	990
			H2AFX	1.96	5.36e-306	32703	11475	1474
			FOXA2	2.4	5.36e-306	32703	5890	991
			NR3C1	2.45	5.36e-306	32703	5035	871
			APOBEC3B	1.6	1.78e-286	32703	15708	1623
			ZXDC	1.12	9.4e-240	32703	34468	2593
			GATA6	1.86	4.41e-235	32703	8435	1031
			HES2	2.11	1.52e-216	32703	5406	772
			ARRB1	1.16	3.08e-177	32703	22221	1746

### Sheet: S5
Comparison	Trend	Database Category	Hit	Fold enrichment	Adjusted p-value	nQ	nD	Overlap
ER+ TU vs AN	Hyper	chromHMM	13_ReprPC	2.31	2.01e-31	56411	39217	9085
			7_Enh	1.6	2.01e-31	56411	40413	6599
			10_TssBiv	2.4	2.01e-31	56411	7576	1994
			11_BivFlnk	2.22	2.01e-31	56411	8990	2151
			12_EnhBiv	2.57	2.01e-31	56411	5306	1528
			6_EnhG	1.1	2.01e-31	56411	2535	328
		Genes (1516 hits; truncated)	ZIC1	4.06	2.27e-54	56411	162	87
			ZIC4	4.17	3.01e-48	56411	135	75
			HOXA3	2.89	9.68e-44	56411	314	107
			PAX6	3.49	9.69e-38	56411	164	72
			WT1	4.12	5.09e-37	56411	106	58
			OTX2	4.56	2.8e-36	56411	82	51
			HOXD8	4.22	4.73e-34	56411	92	52
			HOXD10	3.57	2.63e-31	56411	128	58
			DMRTA2	4.54	1.3e-29	56411	68	42
			NEUROD1	5.89	4.26e-29	56411	41	33
			PAX3	3.91	8.79e-29	56411	94	48
			TLX1	4.27	1.72e-28	56411	75	43
			HOXD9	3.94	6.78e-28	56411	89	46
			NKX2-1	4.24	1.32e-27	56411	74	42
			C14orf39	4.55	1.38e-27	56411	63	39
			SIX6	5.14	2.38e-25	56411	45	32
			SOX2	4.41	2.47e-25	56411	62	37
			AL035078.4	2.69	7.68e-25	56411	216	67
			NFIX	3.19	2.8e-24	56411	134	52
			EVX1	3.88	8.28e-24	56411	79	40
		HMconsensus	H3K27me3	2.65	3.06e-123	56411	10117	2987
			H2AK119	1.79	3.06e-123	56411	17128	3214
			H3K23me2	1.07	3.06e-123	56411	11379	1433
			H3K27me3B	1.81	3.47e-87	56411	2083	408
		TFBSconsensus	JARID2	2.89	1.37e-317	56411	5741	1912
			EZH2	2.62	1.37e-317	56411	5003	1476
			SUZ12	2.4	1.37e-317	56411	5307	1407
			ATF7IP	1.16	1.37e-317	56411	24865	3264
			TCF21	1.51	1.74e-305	56411	12325	1995
			NEUROG2	1.54	3.68e-151	56411	5653	942
			SP140	1.32	2.36e-133	56411	7377	1080
			PCGF2	1.33	1.54e-120	56411	6456	955
			ZFP57	1.2	7.93e-115	56411	7956	1088
	Hypo	chromHMM	15_Quies	1.79	inf	76843	339779	51181
		Genes (955 hits; truncated)	CDH4	4.17	7.63e-161	76843	409	260
			DLGAP2	2.72	1.24e-158	76843	1107	432
			CELF2	4.45	1.03e-114	76843	256	174
			RIMBP2	4.14	4.62e-109	76843	282	178
			PTPRN2	1.68	3.3e-62	76843	1501	356
			OPCML	3.6	3.75e-62	76843	222	120
			SDK1	2.61	1.57e-53	76843	421	157
			ADGRD1	3.23	4.64e-52	76843	241	115
			PRDM16	2.09	3.54e-49	76843	683	200
			RBFOX1	2.89	1.5e-43	76843	268	112
			TENM2	3.06	3.99e-42	76843	223	100
			TMEM132D	3.59	1.38e-41	76843	150	81
			CREB5	3.51	1.84e-40	76843	154	81
			NTM	2.68	3.94e-40	76843	297	114
			ZFPM2	3.44	1.96e-38	76843	154	79
			ADAMTS2	3.02	1.96e-38	76843	211	93
			OR11A1	4.71	3.78e-38	76843	78	56
			GRID1	3.26	6.77e-38	76843	172	83
			IKZF1	4.39	2.81e-36	76843	85	57
			FMN2	3.84	2.2e-35	76843	110	64
		HMconsensus	H3R26Cit	2.66	inf	76843	11303	4176
		TFBSconsensus	TLE3	3.24	2.05e-275	76843	9674	4503
			ZNF217	2.26	2.05e-275	76843	12107	3743
			AHR	2.65	2.05e-275	76843	7430	2761
			AR	2.7	2.05e-275	76843	5047	1926
			GREB1	2.41	2.05e-275	76843	5640	1896
			FOXA1	2.5	2.05e-275	76843	5066	1780
			ESR1	2.44	2.05e-275	76843	5089	1741
			HOXB13	2.17	2.05e-275	76843	6738	2027
			GATA3	2.28	2.05e-275	76843	5370	1702
			PR	1.87	2.05e-275	76843	5014	1302
			PIAS1	1.76	4.97e-266	76843	5660	1387
			GRHL2	1.58	9.08e-235	76843	6497	1451
			FOXA2	1.44	2.77e-169	76843	5890	1220
			HES2	1.45	1.32e-157	76843	5406	1125
			FOSL2	1.36	2.09e-126	76843	5023	998
			NR3C1	1.32	1.73e-118	76843	5035	980
ER- TU vs AN	Hyper	chromHMM	13_ReprPC	1.87	2.83e-143	38429	39217	5193
			7_Enh	1.83	2.83e-143	38429	40413	5248
			2_TssAFlnk	1.33	2.83e-143	38429	32436	3232
			12_EnhBiv	1.73	2.83e-143	38429	5306	702
			11_BivFlnk	1.26	8.54e-106	38429	8990	888
			10_TssBiv	1.25	2.04e-88	38429	7576	746
			6_EnhG	1.68	2.54e-64	38429	2535	326
			3_TxFlnk	1.22	2.44e-15	38429	1266	123
		Genes (1332 hits; truncated)	HOXA3	4.16	1.86e-99	38429	314	142
			PCDHGA2	3.37	2.02e-78	38429	452	146
			PCDHGA3	3.38	9.85e-77	38429	437	142
			PCDHGA1	3.29	1e-76	38429	472	147
			PCDHGB1	3.35	1.23e-71	38429	418	134
			PCDHGA5	3.46	1.13e-69	38429	371	125
			PCDHGB2	3.39	5.32e-69	38429	389	127
			PCDHGA4	3.35	1.44e-68	38429	399	128
			PCDHGB3	3.41	4.11e-63	38429	348	115
			PCDHGA6	3.35	1.04e-57	38429	337	108
			HOXA5	4.57	1.49e-50	38429	124	65
			PCDHGA7	3.13	3e-42	38429	301	87
			ZIC1	3.82	3.61e-40	38429	162	64
			HOXA6	3.82	8.08e-36	38429	144	57
			HOXA4	4.76	1.57e-35	38429	79	44
			PCDHGA8	2.99	1.62e-34	38429	283	76
			PCDHGB4	2.99	1.62e-34	38429	283	76
			WT1	4.16	2.27e-33	38429	106	48
			PAX6	3.56	2.33e-33	38429	164	58
			OTX2	4.57	2.77e-33	38429	82	43
		HMconsensus	H3K27me3	1.86	1.30e-317	38429	10117	1421
			H2AK119	1.15	1.46e-156	38429	17128	1569
			H3K9me3	1.3	5.11e-128	38429	10166	1028
		TFBSconsensus	TCF21	1.81	1.3e-285	38429	12325	1679
			JARID2	2.18	1.3e-285	38429	5741	983
			NEUROG2	1.93	3.91e-200	38429	5653	837
			EZH2	1.63	1.84e-113	38429	5003	622
			TP63	1.56	5.55e-110	38429	5424	647
			TEAD1	1.48	1.13e-103	38429	5919	670
			SUZ12	1.38	7.97e-79	38429	5307	568
			ZFP57	1.13	1.81e-70	38429	7956	725
			TP73	1.33	6.91e-68	38429	5066	524
			PRDM6	1.18	8.11e-58	38429	5754	544
			NR3C1	1.23	4.46e-56	38429	5035	491
			YAP1	1.11	2.21e-50	38429	5812	526
			FOSL2	1.11	4.65e-44	38429	5023	456
	Hypo	chromHMM	15_Quies	1.62	inf	66112	339779	42623
		Genes (733 hits; truncated)	PTPRN2	3.31	0	66112	1501	673
			CDH4	4.26	2.71e-164	66112	409	250
			DLGAP2	2.5	2.88e-117	66112	1107	352
			RIMBP2	4.27	1.24e-113	66112	282	173
			CELF2	4.29	2.8e-104	66112	256	158
			OPCML	3.76	5.17e-66	66112	222	117
			NTM	3.08	1.84e-53	66112	297	122
			RBFOX1	3.06	4.11e-47	66112	268	109
			ZNF536	3.54	1.2e-36	66112	145	71
			SDK1	2.34	1.45e-36	66112	421	124
			MYT1L	2.83	6.59e-36	66112	252	93
			GRID1	3.23	1.45e-34	66112	172	75
			TMEM132D	3.25	1.53e-30	66112	150	66
			ASIC2	2.96	1.82e-29	66112	184	72
			DPP6	2.55	7.27e-26	66112	239	78
			TCERG1L	2.99	3.85e-25	66112	154	61
			TMEM132C	3.38	3.94e-24	66112	108	50
			ADARB2	1.85	1.07e-23	66112	505	116
			TENM4	2.47	1.07e-23	66112	239	75
			TSHZ3	3.78	1.07e-23	66112	81	43
		TFBSconsensus	EBNA3C	2.19	6.70e-318	66112	7974	2140
			ETV6	1.5	6.70e-318	66112	11919	2215
			HMG20A	1.77	6.70e-318	66112	7719	1670
			LYL1	1.32	6.70e-318	66112	15820	2649
			LMO2	1.99	1.1e-295	66112	5050	1237
			RUNX1T1	1.87	1.51e-260	66112	5277	1209
			MEIS1	1.7	3.44e-212	66112	5431	1140
			SPIB	1.29	1.17e-160	66112	8220	1369
			BACH2	1.35	3.33e-121	66112	5517	953
			NCOR2	1.24	5.66e-109	66112	6088	988

### Sheet: S6
Comparison	Trend	Database Category	Hit	Fold enrichment	Adjusted p-value	nQ	nD	Overlap
ER+ AN vs OQ	Hyper	chromHMM	9_Het	2.29	0.0136	184	5937	6
		Genes (183 hits; truncated)	IGF2	6.29	0.00881	184	124	2
			AC132217.2	5.88	0.0106	184	164	2
			INS-IGF2	5.81	0.0106	184	172	2
			EIF2S3B	9.4	0.0106	184	8	1
			TEX13C	8.89	0.0107	184	11	1
			LCE3A	8.75	0.0107	184	12	1
			LCE3B	8.75	0.0107	184	12	1
			KRTAP4-8	8.62	0.0107	184	13	1
			KRTAP4-9	8.62	0.0107	184	13	1
			GAGE10	8.62	0.0107	184	13	1
			KRTAP4-16	8.62	0.0107	184	13	1
			DSG3	8.51	0.0107	184	14	1
			SPRR2D	8.51	0.0107	184	14	1
			SPRR1B	8.51	0.0107	184	14	1
			ZNF484	8.4	0.011	184	15	1
			FABP12	8.4	0.011	184	15	1
			CLCA4	8.3	0.011	184	16	1
			ADGRG4	8.21	0.011	184	17	1
			FAM240A	8.21	0.011	184	17	1
			HSPA5	8.12	0.0115	184	18	1
		HMconsensus	H1.0	1.91	1.99e-05	184	31669	23
			H3K9me3	2.12	0.00749	184	10166	9
			H3K36me3	2.11	0.00749	184	10203	9
			H1.4	1.17	0.0341	184	39933	18
		TFBSconsensus	CDCA2	1.51	4.14e-07	184	126007	60
			CNOT3	1.28	0.00281	184	81159	37
			GRHL3	1.76	0.0391	184	19080	13
	Hypo	CGI	Island	3.61	1.5e-31	98	159955	72
		chromHMM	1_TssA	3.57	1.01e-30	98	144374	69
			10_TssBiv	2.61	0.0133	98	7576	5
		Genes (148 hits; truncated)	C17orf64	8.75	0.00254	98	44	2
			USP32	8.03	0.00333	98	71	2
			RTL6	9.22	0.00992	98	16	1
			PGRMC1	9.04	0.00992	98	18	1
			UPK3B	8.95	0.00992	98	19	1
			PROK2	8.8	0.00992	98	21	1
			F3	8.6	0.00992	98	24	1
			ESD	8.6	0.00992	98	24	1
			GDF11	8.48	0.00992	98	26	1
			ADAMTS5	8.48	0.00992	98	26	1
			MELK	8.48	0.00992	98	26	1
			ACSM1	8.48	0.00992	98	26	1
			PLA2G1B	8.42	0.00992	98	27	1
			BDH2	8.37	0.00992	98	28	1
			GTF2H5	8.32	0.00992	98	29	1
			BTF3L4	8.27	0.00992	98	30	1
			STARD6	8.27	0.00992	98	30	1
			SERAC1	8.22	0.00992	98	31	1
			CENPE	8.22	0.00992	98	31	1
			C18orf54	8.22	0.00992	98	31	1
		HMconsensus	H3K18cr	3.08	6.75e-11	98	28780	22
			H3K23ac	3.03	0.000108	98	10594	9
			H3K4me3B	1.73	0.000261	98	66001	21
		TFBSconsensus (188 hits; truncated)	NCAPH2	4.18	3.44e-38	98	75078	62
			CNOT3	3.57	2.48e-27	98	81159	54
			ARID2	3.36	5.59e-24	98	82714	51
			ZBTB14	3.82	1.46e-22	98	32822	35
			CBX8	3.16	7.26e-22	98	97570	52
			RAG2	2.98	2.07e-20	98	125605	56
			INTS11	3.17	1.05e-19	98	69300	43
			FAM208A	3.18	3.03e-19	98	63593	41
			ASXL1	3.17	3.6e-19	98	64101	41
			ZNF202	3.57	1.35e-18	98	32561	31
			UHRF2	3.22	7.55e-18	98	50990	36
			EGR3	2.65	4.14e-15	98	103016	45
			LMO1	2.84	6.2e-14	98	59878	34
			KDM4C	2.77	2.14e-13	98	62623	34
			TAF3	2.73	2.17e-13	98	67011	35
			SATB1	2.68	3.65e-12	98	60781	32
			CCNT2	2.61	6.42e-12	98	66502	33
			HMGN3	2.52	2.8e-11	98	70292	33
			HEY1	2.59	3.32e-11	98	62014	31
			MAPK1	2.7	4.48e-11	98	50360	28
ER- AN vs OQ	Hyper	Genes (102 hits; truncated)	EIF2S3B	9.99	0.00664	123	8	1
			FABP12	8.99	0.00763	123	15	1
			CLCA4	8.89	0.00763	123	16	1
			ADGRG4	8.79	0.00763	123	17	1
			HSPA5	8.71	0.00763	123	18	1
			S100P	8.55	0.00763	123	20	1
			GIMAP7	8.55	0.00763	123	20	1
			BTG2	8.47	0.00763	123	21	1
			PATL1	8.47	0.00763	123	21	1
			TUBA3C	8.4	0.00763	123	22	1
			DESI2	8.33	0.00763	123	23	1
			AIM2	8.21	0.00789	123	25	1
			RFLNB	8.09	0.00829	123	27	1
			NSMCE4A	8.04	0.00836	123	28	1
			BLMH	7.89	0.00862	123	31	1
			AOC2	7.89	0.00862	123	31	1
			C1orf100	7.89	0.00862	123	31	1
			ERP44	7.84	0.00862	123	32	1
			PPP1R8	7.84	0.00862	123	32	1
			RABEPK	7.84	0.00862	123	32	1
		HMconsensus	H1.0	1.87	0.00279	123	31669	15
		TFBSconsensus	CDCA2	1.76	9.65e-07	123	126007	45
			CNOT3	1.64	0.000332	123	81159	30
		CGI	Island	3.35	1.37e-12	43	159955	30
	Hypo	chromHMM	1_TssA	3.37	2.71e-12	43	144374	29
		Genes (57 hits; truncated)	RTL6	10.43	0.00413	43	16	1
			MAP9	9.81	0.00413	43	24	1
			CES1	9.81	0.00413	43	24	1
			GDF11	9.69	0.00413	43	26	1
			BDH2	9.58	0.00413	43	28	1
			BTF3L4	9.47	0.00413	43	30	1
			CENPE	9.43	0.00413	43	31	1
			GUCA2B	9.38	0.00413	43	32	1
			TMEM235	9.38	0.00413	43	32	1
			CES5A	9.33	0.00413	43	33	1
			ZNF706	9.29	0.00413	43	34	1
			PRSS21	9.25	0.00413	43	35	1
			SIAH2	9.25	0.00413	43	35	1
			KLRG1	9.2	0.00413	43	36	1
			ECHDC1	9.12	0.00413	43	38	1
			TXNDC12	9.01	0.00413	43	41	1
			ZXDC	8.94	0.00413	43	43	1
			LIN7A	8.94	0.00413	43	43	1
			MDM2	8.94	0.00413	43	43	1
			BIRC5	8.91	0.00413	43	44	1
		HMconsensus	H3K18cr	3.49	6.32e-07	43	28780	12
		TFBSconsensus (63 hits; truncated)	NCAPH2	3.87	2.76e-13	43	75078	25
			ARID2	3.31	1.99e-09	43	82714	22
			CNOT3	3.21	8.86e-09	43	81159	21
			ZNF202	3.63	5.41e-08	43	32561	14
			ZBTB14	3.62	5.41e-08	43	32822	14
			RAG2	2.76	3.24e-07	43	125605	23
			FAM208A	3.05	3.8e-07	43	63593	17
			CBX8	2.78	7.48e-07	43	97570	20
			UHRF2	3.1	9.48e-07	43	50990	15
			ASXL1	2.89	2.39e-06	43	64101	16
			LMO1	2.85	6.51e-06	43	59878	15
			INTS11	2.62	3.94e-05	43	69300	15
			ERCC6	3.16	0.000185	43	24879	9
			EGR3	2.28	0.000205	43	103016	17
			HMGN3	2.45	0.000217	43	70292	14
			ZBTB26	2.91	0.000217	43	33516	10
			SATB1	2.52	0.000225	43	60781	13
			CCNT2	2.38	0.000562	43	66502	13
			PCGF1	4.05	0.000955	43	6855	5
			HEY1	2.33	0.00132	43	62014	12

### Sheet: S7
Comparison	Trend	Database Category	Hit	Fold enrichment	Adjusted p-value	nQ	nD	Overlap
ER+ CUB vs HDB	Hyper	chromHMM	7_Enh	1.68	1.3e-27	1025	40413	139
			13_ReprPC	1.18	2.3e-11	1025	39217	99
		Genes (33 hits; truncated)	TMEM273	7.24	7.4e-07	1025	33	5
			CD36	6.14	7.09e-06	1025	65	5
			CCL23	7.85	0.000138	1025	14	3
			PRR29	6.73	0.0006	1025	27	3
			GPX3	6.45	0.000857	1025	32	3
			ICAM2	6.18	0.00135	1025	38	3
			CHST12	5.67	0.00304	1025	53	3
			FABP4	8.14	0.00304	1025	8	2
			USP24	5.64	0.00304	1025	54	3
			TBC1D30	5.12	0.00724	1025	76	3
			TNIP1	4.82	0.0102	1025	93	3
			ABCG1	4.67	0.0133	1025	103	3
			SLC8A1	4.54	0.0153	1025	112	3
			RFTN1	4.53	0.0153	1025	113	3
			M1AP	4.53	0.0153	1025	113	3
			ANKRD22	5.97	0.021	1025	29	2
			GJA5	5.92	0.0219	1025	30	2
			SEMA3E	5.87	0.0228	1025	31	2
			COCH	5.68	0.027	1025	35	2
			TESPA1	5.6	0.0281	1025	37	2
		TFBSconsensus (28 hits; truncated)	LYL1	2.32	1.38e-28	1025	15820	87
			LMO2	2.88	1.54e-19	1025	5050	42
			ZBTB16	1.84	2.62e-12	1025	13553	55
			MEIS1	2.41	1.37e-11	1025	5431	33
			ETV6	1.85	2.87e-11	1025	11919	49
			FUS	1.75	1.62e-10	1025	13029	50
			PBX1	1.53	3.75e-10	1025	18659	61
			PPARG	2.04	1.7e-08	1025	6529	31
			JMJD1C	1.82	6.38e-08	1025	8631	35
			PRDM6	2.02	2.33e-07	1025	5754	27
			RUNX1T1	2.03	6.72e-07	1025	5277	25
			RXRG	1.88	7.75e-06	1025	5610	24
			TLX1	1.13	8.84e-06	1025	23210	58
			STAT5	1.35	2.05e-05	1025	13265	39
			NCOR2	1.7	9.16e-05	1025	6088	23
			EBNA3C	1.49	0.000263	1025	7974	26
			TCF4	1.34	0.00054	1025	9897	29
			MEF2B	1.56	0.000829	1025	6099	21
			LDB1	1.35	0.00149	1025	8458	25
			EBF1	1.36	0.00172	1025	8035	24
	Hypo	chromHMM	7_Enh	1.15	2.51e-48	50274	40413	4640
			6_EnhG	1.38	2.51e-48	50274	2535	348
			3_TxFlnk	1.78	6.98e-47	50274	1266	220
		Genes (664 hits; truncated)	HOXA3	3.47	1.68e-67	50274	314	127
			HOXA6	3.54	5.08e-32	50274	144	60
			GNAS	2.99	2.48e-31	50274	222	73
			HOXD3	3.07	1.23e-26	50274	176	60
			MEST	3.75	2.58e-25	50274	97	44
			HOXA5	3.41	5.15e-25	50274	124	49
			HOXD4	4.1	3.29e-24	50274	74	38
			HOXA4	3.91	6.67e-23	50274	79	38
			HOXA7	2.81	3.01e-18	50274	156	47
			PEG10	3.22	3.05e-18	50274	107	39
			PEG3	3.97	2.99e-16	50274	55	27
			SGCE	2.92	7.46e-16	50274	123	39
			STRA6	3.47	2.65e-15	50274	74	30
			SLC35A2	3.62	4.81e-15	50274	65	28
			SYT8	3.39	2.63e-14	50274	74	29
			PQBP1	3.81	3.08e-14	50274	54	25
			ZIM2	3.37	1.01e-13	50274	72	28
			KRT5	5.7	1.75e-13	50274	21	16
			FAM50A	3.79	5.4e-13	50274	50	23
			ANO1	2.36	3.16e-11	50274	158	38
		HMconsensus	H3R26Cit	1.68	inf	50274	11303	1827
		TFBSconsensus	TP63	2.52	5.42e-320	50274	5424	1390
			ZNF217	1.67	5.42e-320	50274	12107	1937
			AHR	1.92	5.42e-320	50274	7430	1382
			TLE3	1.67	2.17e-285	50274	9674	1554
			TP73	2.08	5.76e-272	50274	5066	1033
			GREB1	1.82	1.54e-212	50274	5640	996
			GRHL2	1.57	2.65e-165	50274	6497	991
			FOSL2	1.61	5.2e-138	50274	5023	788
			ESR1	1.57	3.81e-130	50274	5089	778
			AR	1.54	3.73e-124	50274	5047	761
			PR	1.49	8.46e-114	50274	5014	735
			GATA3	1.45	1.44e-112	50274	5370	766
			TEAD1	1.35	1.3e-104	50274	5919	798
			NR3C1	1.39	4.65e-96	50274	5035	696
			HES2	1.2	1.03e-71	50274	5406	667
ER- CUB vs HDB	Hyper	chromHMM	7_Enh	1.73	3.83e-35	1231	40413	171
		Genes (32 hits; truncated)	CD36	6.17	1.01e-06	1231	65	6
			TMEM273	6.98	1.07e-06	1231	33	5
			FABP4	8.72	5.18e-05	1231	8	3
			CCL23	7.59	0.000186	1231	14	3
			PRRX1	5.73	0.000233	1231	57	4
			PRR29	6.46	0.000779	1231	27	3
			GPX3	6.19	0.00118	1231	32	3
			TESPA1	5.96	0.00166	1231	37	3
			ICAM2	5.92	0.00172	1231	38	3
			NOSTRIN	5.88	0.00178	1231	39	3
			USP24	5.37	0.0042	1231	54	3
			PPARG	5.09	0.00679	1231	65	3
			TBC1D30	4.86	0.00975	1231	76	3
			AC069368.1	4.65	0.0116	1231	87	3
			TNIP1	4.55	0.0134	1231	93	3
			HTR3A	6.14	0.0173	1231	22	2
			SLC8A1	4.28	0.0206	1231	112	3
			ITPKB	4.26	0.0206	1231	113	3
			M1AP	4.26	0.0206	1231	113	3
			CCNY	4.14	0.0248	1231	123	3
		HMconsensus	H2BK20ac	1.08	0.0486	1250	7989	24
		TFBSconsensus (32 hits; truncated)	LYL1	2.22	4.15e-30	1231	15820	98
			LMO2	2.41	7.93e-13	1231	5050	37
			PBX1	1.5	2.48e-11	1231	18659	72
			PRDM6	2.18	9.18e-11	1231	5754	36
			PPARG	2.08	1.42e-10	1231	6529	38
			ETV6	1.64	1.5e-09	1231	11919	51
			MEIS1	2.09	4.59e-09	1231	5431	32
			ZBTB16	1.48	2.97e-08	1231	13553	52
			RXRG	1.99	2.97e-08	1231	5610	31
			FUS	1.48	5.01e-08	1231	13029	50
			JMJD1C	1.67	1.46e-07	1231	8631	38
			CEBPG	1.19	9.5e-07	1231	19374	61
			MEF2B	1.72	6.78e-06	1231	6099	28
			GATA4	1.72	1.6e-05	1231	5654	26
			LDB1	1.49	1.72e-05	1231	8458	33
			STAT5	1.22	4.27e-05	1231	13265	43
			GATA2	1.69	5.45e-05	1231	5335	24
			TAL1	1.68	5.45e-05	1231	5350	24
			GATA1	1.7	7.25e-05	1231	5076	23
			ZNF318	1.49	0.000133	1231	6889	27
	Hypo	chromHMM	7_Enh	1.23	2.88e-48	48003	40413	4635
			3_TxFlnk	1.82	2.88e-48	48003	1266	217
			6_EnhG	1.33	8.97e-43	48003	2535	324
		Genes (725 hits; truncated)	HOXA3	3.73	8.55e-81	48003	314	137
			GNAS	3.51	1.86e-48	48003	222	89
			HOXA6	3.73	1.51e-36	48003	144	63
			HOXD3	3.46	1.68e-36	48003	176	69
			HOXD4	4.81	2.12e-35	48003	74	46
			MEST	3.94	1.35e-28	48003	97	46
			HOXA5	3.58	3.74e-28	48003	124	51
			HOXA4	4.06	5.78e-25	48003	79	39
			HOXA7	3.01	7.71e-22	48003	156	50
			PEG10	3.29	4.79e-19	48003	107	39
			SGCE	3.04	1.63e-17	48003	123	40
			PEG3	4.04	7.29e-17	48003	55	27
			NR2F1	3.3	4.51e-16	48003	90	33
			STRA6	3.54	5.77e-16	48003	74	30
			SYT8	3.54	5.77e-16	48003	74	30
			ANO1	2.67	1.09e-15	48003	158	43
			SLC35A2	3.69	1.11e-15	48003	65	28
			PQBP1	3.88	8.3e-15	48003	54	25
			FAM50A	3.98	1.25e-14	48003	50	24
			FLNA	3.92	2.09e-14	48003	51	24
		HMconsensus	H3R26Cit	1.68	inf	48003	11303	1754
		TFBSconsensus	TP63	2.65	1.29e-321	48003	5424	1434
			ZNF217	1.74	1.29e-321	48003	12107	1931
			AHR	1.95	1.29e-321	48003	7430	1350
			TP73	2.18	2.32e-300	48003	5066	1052
			TLE3	1.61	6.76e-250	48003	9674	1440
			GREB1	1.91	7.42e-233	48003	5640	1006
			GRHL2	1.72	1.49e-203	48003	6497	1040
			ESR1	1.59	6.01e-131	48003	5089	758
			PR	1.57	2.29e-124	48003	5014	737
			FOSL2	1.55	3.47e-121	48003	5023	731
			GATA3	1.49	3.98e-116	48003	5370	752
			AR	1.48	6.72e-108	48003	5047	704
			TEAD1	1.28	2.02e-88	48003	5919	734
			NR3C1	1.31	8.52e-80	48003	5035	636
			HES2	1.1	3.49e-55	48003	5406	599

### Sheet: S8
Comparison	Trend	Database Category	Hit	Fold enrichment	Adjusted p-value	nQ	nD	Overlap
HER2+ vs HER2- in TU	Hypo	Genes	MIEN1	13.44	1.33e-07	5	54	2
			ERBB2	12.48	3.26e-07	5	103	2
			OSBPL3	11.14	0.000783	5	97	1
			EBF1	10.39	0.000981	5	162	1
			PRKN	10.32	0.000981	5	170	1

### Sheet: S9
Comparison	Trend	Database Category	Hit	Fold enrichment	Adjusted p-value	nQ	nD	Overlap
Non-monotonic down & up A	Hypo	chromHMM	7_Enh	1.52	4.15e-131	6663	40413	809
			6_EnhG	1.95	2.57e-20	6663	2535	73
			3_TxFlnk	1.7	7.77e-08	6663	1266	31
		Genes (341 hits; truncated)	HOXA3	5.06	2e-65	6663	314	64
			HOXA5	4.88	9.51e-22	6663	124	23
			HOXA4	5.25	1.8e-18	6663	79	18
			HOXA6	4.47	1.43e-17	6663	144	21
			SPON2	4.74	3.1e-17	6663	111	19
			NFIX	4.51	5.02e-17	6663	134	20
			GPR75	7.3	5.59e-16	6663	20	11
			CTBP1	4.26	8.16e-16	6663	155	20
			ISLR	6.38	3.51e-11	6663	23	9
			PSME4	5.26	4.53e-11	6663	48	11
			HOXA2	4.57	5.42e-11	6663	84	13
			STRA6	4.65	2.35e-10	6663	74	12
			TTC22	4.72	1.03e-08	6663	59	10
			ASB3	4.26	2.15e-08	6663	85	11
			LHX6	4.53	3.02e-08	6663	66	10
			HOXA7	3.55	1.03e-07	6663	156	13
			NCOR2	2.82	1.2e-07	6663	348	18
			KDM4B	3.37	3.22e-07	6663	175	13
			ALOX12	4.07	3.49e-07	6663	87	10
			ZBTB20	3.31	4.96e-07	6663	183	13
		HMconsensus	H2BK120ub	1.47	1.22e-20	6663	6127	127
			H4K20me1	1.06	3.1e-14	6663	9680	152
		TFBSconsensus	TP63	2.16	1.35e-53	6663	5424	178
			TCF21	1.5	3.09e-42	6663	12325	258
			TP73	1.88	3.54e-33	6663	5066	138
			TEAD1	1.48	3.5e-20	6663	5919	124
			NEUROG2	1.26	1.87e-12	6663	5653	102

### Sheet: S10
Comparison	Trend	Database Category	Hit	Fold enrichment	Adjusted p-value	nQ	nD	Overlap
CpGs only in ER+ comparison of CUB vs HDB	hyper	chromHMM	13_ReprPC	2.19	4.26e-12	219	39217	39
			10_TssBiv	2.44	0.000211	219	7576	10
			7_Enh	1.26	0.00133	219	40413	23
		Genes (206 hits; truncated)	PDE1A	7.68	0.00533	219	41	2
			TLL1	7.5	0.00533	219	46	2
			CEP76	7.44	0.00533	219	48	2
			PSMG2	7.38	0.00533	219	50	2
			HIF3A	7.06	0.00618	219	62	2
			DMRTA2	6.92	0.00618	219	68	2
			CLSTN2	6.64	0.00653	219	82	2
			ABCG1	6.3	0.00944	219	103	2
			KRT33B	8.96	0.0233	219	9	1
			RNASE2	8.96	0.0233	219	9	1
			POU1F1	8.5	0.0233	219	12	1
			BEX5	8.37	0.0233	219	13	1
			KRT34	8.15	0.0233	219	15	1
			PRR27	8.15	0.0233	219	15	1
			MCUR1	7.96	0.0233	219	17	1
			INA	7.79	0.0233	219	19	1
			HSD17B11	7.71	0.0233	219	20	1
			CA2	7.63	0.0233	219	21	1
			NPHS2	7.56	0.0233	219	22	1
			AKR1C2	7.5	0.0233	219	23	1
		HMconsensus	H3K27me3	2.02	0.0176	219	10117	10
			H2AK119	1.52	0.0464	219	17128	12
		TFBSconsensus	LMO2	3.43	3.84e-07	219	5050	13
			LYL1	2.51	3.84e-07	219	15820	21
			ZBTB16	2.41	2.38e-05	219	13553	17
			RUNX1T1	3.11	2.81e-05	219	5277	11
			FUS	2.16	0.00116	219	13029	14
			MEIS1	2.59	0.0111	219	5431	8
	hypo	chromHMM	6_EnhG	1.14	5.33e-06	7414	2535	47
		Genes (21 hits; truncated)	PTPRN2	1.39	0.00362	7414	1501	33
			GABRB3	2.87	0.00842	7414	152	9
			PRDM16	1.73	0.00842	7414	683	19
			TFF3	4.13	0.0101	7414	38	5
			RBFOX1	2.31	0.0101	7414	268	11
			FRMPD4	3.44	0.0103	7414	70	6
			DXO	2.79	0.0103	7414	142	8
			DSCAM	2.99	0.0103	7414	109	7
			RBFOX3	2.06	0.0109	7414	346	12
			HRH2	3.62	0.0147	7414	52	5
			PM20D1	4.27	0.0157	7414	28	4
			TENT5D	5.44	0.0163	7414	11	3
			IRAG2	3.54	0.0182	7414	55	5
			ZFHX3	1.89	0.0245	7414	388	12
			BLID	5.12	0.0247	7414	13	3
			STK19	2.66	0.0256	7414	135	7
			SCGB1D4	4.98	0.0297	7414	14	3
			SKIV2L	2.33	0.0375	7414	193	8
			CCDC80	3.77	0.0392	7414	38	4
			DLGAP2	1.23	0.0394	7414	1107	22
		HMconsensus	H3R26Cit	1.13	5.19e-21	7414	11303	206
		TFBSconsensus	TLE3	1.42	8.14e-32	7414	9674	215
			FOSL2	1.39	1.84e-15	7414	5023	110
			TEAD1	1.24	1.58e-13	7414	5919	117
			AR	1.3	3.58e-13	7414	5047	104
			HES2	1.25	6.17e-13	7414	5406	108
			NR3C1	1.2	9.62e-11	7414	5035	97
			PRDM6	1.1	5.2e-10	7414	5754	104
CpGs only in ER- comparison of CUB vs HDB	hyper	chromHMM	7_Enh	1.6	2.06e-10	425	40413	55
		Genes (216 hits; truncated)	PRRX1	7.28	6.58e-06	425	57	4
			PPARG	6.63	0.000994	425	65	3
			NOSTRIN	6.79	0.00952	425	39	2
			RAB8B	6.3	0.0155	425	54	2
			TRANK1	6.14	0.0177	425	60	2
			MEIOB	6.05	0.0183	425	64	2
			HIVEP1	5.7	0.0251	425	81	2
			SUFU	5.7	0.0251	425	81	2
			NRG3	5.59	0.0254	425	87	2
			ZFPM2	4.75	0.0383	425	154	2
			GRM4	4.73	0.0383	425	156	2
			EBF1	4.68	0.0383	425	162	2
			TNS1	4.59	0.0383	425	172	2
			GPR42	8.19	0.0383	425	8	1
			FABP4	8.19	0.0383	425	8	1
			TMEM252	8	0.0384	425	9	1
			TMPRSS11A	7.83	0.0384	425	10	1
			DEFB115	7.83	0.0384	425	10	1
			PMP2	7.54	0.0384	425	12	1
			KRT24	7.41	0.0384	425	13	1
		TFBSconsensus	LYL1	2.13	2.41e-08	425	15820	32
			PRDM6	2.35	0.000574	425	5754	14
			NFE2L1	1.87	0.00252	425	9759	17
			PPARG	1.94	0.0218	425	6529	12
			GATA4	2.02	0.0218	425	5654	11
			CEBPG	1.26	0.0391	425	19374	22
	hypo	chromHMM	7_Enh	1.1	1.47e-45	5143	40413	484
			3_TxFlnk	1.19	0.00574	5143	1266	17
		Genes (86 hits; truncated)	ALX4	4.77	1.17e-11	5143	100	14
			GNAS	3.8	1.63e-10	5143	222	17
			TBX3	4.46	9.09e-08	5143	86	10
			GSC	5.1	2.11e-07	5143	47	8
			HLX	4.49	4.5e-07	5143	76	9
			SYTL1	4.58	2.17e-06	5143	64	8
			HOXD3	3.48	4.53e-06	5143	176	11
			HOXD4	4.35	5.86e-06	5143	74	8
			NR2F1	4.03	2.38e-05	5143	90	8
			HOXA3	2.86	2.38e-05	5143	314	13
			EN1	4	2.69e-05	5143	92	8
			HOXD11	3.96	3.05e-05	5143	94	8
			FGFR2	3.87	4.73e-05	5143	100	8
			TSPYL2	4.69	6.91e-05	5143	45	6
			HOXA1	4.15	6.91e-05	5143	73	7
			MSX1	3.73	7.63e-05	5143	109	8
			HOXA2	3.93	0.000149	5143	84	7
			HOXD10	3.48	0.000198	5143	128	8
			HAND2	3.8	0.000225	5143	91	7
			SIX1	3.82	0.00108	5143	77	6
		HMconsensus	H3R26Cit	1.27	3.52e-23	5962	11303	183
		TFBSconsensus	TP63	1.9	6.89e-28	5143	5424	116
			TP73	1.71	1.67e-19	5143	5066	96
			ZNF217	1.18	5.13e-17	5143	12107	159
			GRHL2	1.44	1.75e-15	5143	6497	102
			EBNA3C	1.33	2.06e-15	5143	7974	116
			GREB1	1.3	1.95e-10	5143	5640	81
			AHR	1.07	2.63e-08	5143	7430	91
